# TEAD-targeting small molecules induce a cofactor switch to regulate the Hippo pathway

**DOI:** 10.1101/2024.11.15.623512

**Authors:** Alissa D. Guarnaccia, Thijs J. Hagenbeek, Wendy Lee, Noelyn Kljavin, Meena Choi, Gözde Ulas, Vasumathi Kameswaran, Daniel Le, Sayantanee Paul, Samir Vaidya, Jason R. Zbieg, James J. Crawford, Bence Daniel, Anwesha Dey, Jennie R. Lill

## Abstract

TEAD proteins are the main transcriptional effectors of the Hippo signaling pathway and a pharmacological target in oncology. Most TEAD-targeting small molecules act by disrupting interaction with the oncogenic transcriptional activators YAP and TAZ. Here, we describe an alternative mechanism for TEAD lipid pocket binding molecules. We report that select sulfonamide-containing compounds promote TEAD interaction with the transcriptional repressor VGLL4 to induce a small molecule-mediated cofactor switch from YAP to VGLL4. Chemically induced VGLL4–TEAD complexes counteract YAP activity at chromatin to repress pro-growth gene networks, including genes involved in cellular proliferation and mechanosignaling. VGLL4 is required for an anti-proliferative response to these select compounds, and genetic deletion of VGLL4 causes resistance to these molecules *in vitro* and *in vivo*. Our data reveal a category of molecules that facilitate the repressive VGLL4–TEAD interaction and open up new understandings for curbing the oncogenic activity of Hippo pathway deregulation.
