## Supplementary material for "TEAD-targeting small molecules induce a cofactor switch to regulate the Hippo pathway": Table S4

### Sheet: 356 genes
Table S4: Genes identified by decreasing with VGLL4 overexpression and Compound 2 treatment, and increasing with VGLL4 knockout. Related to Figure 6.
		WT VGLL4 overexpression vs DMSO			WT VGLL4 Cmpd2 vs DMSO			VGLL4KO vs NCI-H226
gene symbol	transcript	P-value	FDR	log2(FoldChange)	P-value	FDR	log2(FoldChange)	P-value	FDR	log2(FoldChange)
ABCF2	ENSG00000033050	2.31933e-05	0.000289671	-0.232382	3.76309e-12	9.22821e-11	-0.351145	0.00766103	0.0231525	0.234462
ABL2	ENSG00000143322	5.77216e-07	1.52895e-05	-0.279069	7.33712e-21	1.15365e-18	-0.521888	0.0136292	0.0368526	0.259151
AC007318.1	ENSG00000172974	0.000197182	0.0015829	-0.184085	1.89695e-05	0.000107999	-0.169647	0.0154812	0.0407447	0.236422
AC020629.1	ENSG00000257674	0.00111644	0.00626517	-0.680528	0.011569	0.0308981	-0.447555	0.00376938	0.0130244	0.826785
AC092017.1	ENSG00000226986	0.0145404	0.0466478	-0.247073	0.000952509	0.00354686	-0.327323	0.000163277	0.000981266	0.788042
AC092807.3	ENSG00000282057	9.91695e-06	0.00014873	-0.501392	1.21463e-08	1.39443e-07	-0.722037	1.31127e-06	1.67124e-05	1.55772
AC093768.1	ENSG00000183199	5.37054e-09	3.55055e-07	-0.377328	1.74771e-16	1.09921e-14	-0.390111	0.000184151	0.0010829	0.324438
AC096571.1	ENSG00000181359	0.00333666	0.0149404	-0.344127	5.76067e-05	0.000292299	-0.46811	0.012494	0.0343041	0.541294
ACTN1	ENSG00000072110	0.000439219	0.00300559	-0.138276	6.68878e-12	1.54575e-10	-0.283802	1.62185e-13	1.83894e-11	1.06092
ADAMTS1	ENSG00000154734	3.68377e-13	1.63234e-10	-0.824822	4.04777e-25	1.66457e-22	-1.34897	7.22368e-20	7.89806e-17	2.42129
ADAMTS12	ENSG00000151388	1.63747e-06	3.51648e-05	-0.280999	1.19702e-18	1.12268e-16	-0.537546	0.000598216	0.00288588	0.372207
ADAMTS5	ENSG00000154736	7.59705e-06	0.00012082	-0.957355	4.77476e-08	4.84669e-07	-1.11181	3.58971e-12	2.66736e-10	1.98462
AEN	ENSG00000181026	0.0129836	0.0427506	-0.106512	1.03892e-07	9.86509e-07	-0.213886	2.16474e-08	4.85148e-07	0.710287
AFG3L2	ENSG00000141385	0.000378283	0.00266029	-0.176324	4.4696e-05	0.000232512	-0.158276	0.0017629	0.00702044	0.305489
AJUBA	ENSG00000129474	2.74284e-07	8.21775e-06	-0.276848	1.04385e-10	1.84578e-09	-0.271284	3.46236e-09	9.77831e-08	0.709015
AL049840.4	ENSG00000269958	0.00292807	0.013423	-0.527964	0.00933745	0.0256648	-0.426422	0.0132662	0.0360493	0.8551
AL161431.1	ENSG00000275216	1.3044e-09	1.2063e-07	-0.576337	4.50171e-12	1.07598e-10	-0.49593	8.22455e-08	1.52413e-06	0.823138
AL353751.1	ENSG00000232110	5.0012e-05	0.000536647	-1.26613	1.73785e-05	9.98268e-05	-1.18882	3.7956e-07	5.76954e-06	1.86751
AL354714.2	ENSG00000213080	0.00266008	0.0124623	-0.476219	0.00046856	0.00188813	-0.493889	0.0170834	0.0441972	0.457174
ALDH1B1	ENSG00000137124	0.000822869	0.00496442	-0.193326	7.18634e-11	1.32173e-09	-0.407916	4.7739e-05	0.000348138	0.532891
ALPK2	ENSG00000198796	7.79857e-11	1.17707e-08	-0.438616	1.25483e-20	1.93509e-18	-0.540472	0.000250808	0.00140848	0.348678
ALS2CL	ENSG00000178038	0.00329771	0.014787	-0.251436	0.00735508	0.020915	-0.18395	6.42432e-12	4.3512e-10	1.33681
AMOTL2	ENSG00000114019	3.57614e-14	2.28859e-11	-0.784297	5.63642e-22	1.08912e-19	-0.656018	0.00129213	0.00543069	0.278254
ANKRD1	ENSG00000148677	5.03543e-09	3.38495e-07	-0.564986	8.64146e-26	4.33099e-23	-1.74082	2.28497e-16	5.92814e-14	2.73782
ANKRD13A	ENSG00000076513	6.97382e-11	1.07283e-08	-0.495354	1.46289e-17	1.13342e-15	-0.527561	4.21914e-12	3.04634e-10	1.02232
ANKRD28	ENSG00000206560	0.00149493	0.00793804	-0.151725	3.73773e-05	0.000198759	-0.16704	0.000120261	0.000757545	0.428675
ANKRD40	ENSG00000154945	7.72798e-05	0.00076133	-0.211007	8.22705e-06	5.08852e-05	-0.192302	0.00929465	0.0270378	0.24764
ANXA1	ENSG00000135046	2.28081e-09	1.8337e-07	-0.319845	5.74232e-12	1.3484e-10	-0.231146	0.000712238	0.00331778	0.275741
ARHGAP29	ENSG00000137962	1.7683e-10	2.26328e-08	-0.649241	5.94822e-18	4.89218e-16	-0.789929	6.56334e-10	2.31486e-08	1.11482
ARHGEF28	ENSG00000214944	2.17432e-09	1.77484e-07	-0.538016	8.01151e-10	1.16385e-08	-0.379888	2.2152e-16	5.84621e-14	1.77956
ARNT2	ENSG00000172379	1.21131e-05	0.000172265	-0.194563	1.1374e-07	1.06926e-06	-0.183384	0.0114029	0.0318279	0.226474
ARSJ	ENSG00000180801	2.57932e-06	5.05099e-05	-0.394537	6.08131e-07	4.93436e-06	-0.351348	9.46723e-06	8.90687e-05	0.632283
ASXL1	ENSG00000171456	0.0152043	0.0482166	-0.0937192	0.00243958	0.00805393	-0.0925478	7.72282e-05	0.000521452	0.377824
ATIC	ENSG00000138363	4.3926e-07	1.22648e-05	-0.284187	2.66669e-12	6.67185e-11	-0.342615	0.0159385	0.0417328	0.216849
ATP8B1	ENSG00000081923	1.2698e-12	4.32247e-10	-0.772977	9.73908e-25	3.71894e-22	-1.16259	2.71013e-18	1.33819e-15	2.23237
AURKB	ENSG00000178999	9.07723e-06	0.000139035	-0.302615	7.46895e-10	1.09195e-08	-0.375189	0.0111698	0.03132	0.27209
AXL	ENSG00000167601	5.3147e-05	0.000561624	-0.18983	3.86703e-16	2.30556e-14	-0.394514	4.4978e-12	3.21739e-10	0.875446
BASP1	ENSG00000176788	0.00339536	0.0151443	-0.131844	3.55791e-08	3.71496e-07	-0.222252	5.76319e-07	8.21065e-06	0.531649
BAZ1A	ENSG00000198604	0.000276446	0.00208921	-0.192663	3.47765e-08	3.63827e-07	-0.251796	0.00760326	0.0230052	0.26575
BMS1	ENSG00000165733	0.000120969	0.00107974	-0.208307	1.00616e-08	1.17018e-07	-0.274526	0.00570416	0.0183316	0.29337
BTBD10	ENSG00000148925	0.011238	0.0382265	-0.143357	5.79077e-06	3.72682e-05	-0.231194	0.000740589	0.00342483	0.393387
C12orf75	ENSG00000235162	7.2557e-07	1.84553e-05	-0.278265	4.05968e-10	6.27256e-09	-0.277729	5.32945e-06	5.46402e-05	0.502398
C1orf21	ENSG00000116667	0.000170668	0.00141551	-0.330529	2.1776e-07	1.93379e-06	-0.423968	3.46709e-08	7.23034e-07	0.92303
C1orf74	ENSG00000162757	0.0128751	0.0425156	-0.381535	0.0143181	0.0369601	-0.359096	0.00552857	0.0178762	0.930577
CAV1	ENSG00000105974	1.99386e-08	9.91037e-07	-0.290553	4.82932e-15	2.2983e-13	-0.327268	1.04308e-06	1.37405e-05	0.465989
CAVIN1	ENSG00000177469	0.000791895	0.00481915	-0.121693	5.9645e-10	8.88196e-09	-0.180548	3.72142e-06	4.00307e-05	0.414051
CCBE1	ENSG00000183287	5.96973e-07	1.57607e-05	-0.394976	9.23509e-14	3.22685e-12	-0.628741	2.85116e-11	1.54761e-09	1.18964
CCDC86	ENSG00000110104	8.72562e-05	0.000833938	-0.237444	1.74997e-14	7.25218e-13	-0.450062	8.06251e-07	1.10585e-05	0.58683
CCND1	ENSG00000110092	0.00398633	0.0172092	-0.109713	2.79987e-19	3.16227e-17	-0.432835	6.35008e-11	3.00002e-09	0.834158
CCT3	ENSG00000163468	1.08949e-05	0.000160651	-0.173131	1.0817e-09	1.53951e-08	-0.183967	0.0117922	0.0327059	0.194161
CD274	ENSG00000120217	4.72842e-09	3.2329e-07	-0.881857	3.5319e-14	1.35838e-12	-1.12568	5.16492e-05	0.00037152	0.649431
CD3EAP	ENSG00000117877	8.48342e-07	2.05646e-05	-0.473818	2.09272e-13	6.79415e-12	-0.674992	0.00641133	0.0200282	0.349246
CDC123	ENSG00000151465	0.00264162	0.012383	-0.141946	0.000311879	0.00131181	-0.146343	0.00985473	0.0282961	0.238544
CDC20	ENSG00000117399	6.95767e-05	0.000699659	-0.210574	1.5741e-12	4.17279e-11	-0.336195	2.57691e-05	0.000205978	0.430793
CDCA7L	ENSG00000164649	1.49486e-08	7.81575e-07	-0.352031	3.31672e-15	1.66751e-13	-0.431296	4.34619e-05	0.000322165	0.388464
CDCA8	ENSG00000134690	7.34686e-05	0.000731997	-0.195669	2.16376e-12	5.54351e-11	-0.344282	0.00644148	0.0200978	0.243252
CDK4	ENSG00000135446	1.92339e-05	0.000248364	-0.192768	8.81989e-09	1.04086e-07	-0.200758	0.00292237	0.010568	0.24869
CHML	ENSG00000203668	0.00469333	0.019534	-0.181266	5.25315e-06	3.41924e-05	-0.284671	0.0102569	0.0292478	0.453368
CITED2	ENSG00000164442	0.000779316	0.00476434	-0.227141	1.11419e-08	1.28649e-07	-0.391601	0.000415347	0.00213346	0.390437
CKAP2L	ENSG00000169607	8.77695e-05	0.000838343	-0.234002	5.60582e-07	4.58705e-06	-0.247989	0.00182196	0.00721197	0.339946
CKAP5	ENSG00000175216	0.00178465	0.00910772	-0.121229	2.06481e-08	2.26044e-07	-0.183546	0.0022948	0.00871192	0.288779
CLIC4P1	ENSG00000236739	0.00128167	0.0070176	-0.177855	6.01965e-06	3.8571e-05	-0.214528	3.21527e-06	3.53057e-05	0.767433
CLPTM1L	ENSG00000049656	0.00312498	0.0141513	-0.119874	5.98975e-09	7.35556e-08	-0.206034	0.00649141	0.0202288	0.234058
CMTM7	ENSG00000153551	0.000487324	0.00327043	-0.647841	7.96335e-05	0.000390211	-0.676188	8.44608e-05	0.000561991	1.09988
CNNM1	ENSG00000119946	0.00141514	0.00759251	-0.188079	4.38344e-06	2.90383e-05	-0.266229	0.00112431	0.0048383	0.448169
CORO1C	ENSG00000110880	3.47847e-11	6.04913e-09	-0.384686	5.6173e-20	7.76641e-18	-0.415513	1.46606e-09	4.67462e-08	0.640194
CTGF	ENSG00000118523	2.21815e-14	1.97156e-11	-0.78137	7.42286e-33	2.07187e-29	-1.7472	0.00299006	0.0107464	0.284897
CYP24A1	ENSG00000019186	4.02811e-13	1.65245e-10	-0.593127	2.3538e-25	1.07858e-22	-0.662486	0.0148497	0.0394148	0.194047
CYR61	ENSG00000142871	5.16498e-17	2.75448e-13	-0.82358	7.75108e-33	2.07187e-29	-1.00804	1.28563e-10	5.57482e-09	0.696803
DAGLB	ENSG00000164535	1.33929e-06	2.95958e-05	-0.275164	8.32877e-09	9.88726e-08	-0.231087	0.00134259	0.00560738	0.274209
DCAF4	ENSG00000119599	0.00582463	0.0231351	-0.193512	4.76377e-05	0.000246456	-0.293202	0.00141808	0.0058664	0.440482
DDAH1	ENSG00000153904	1.45731e-11	2.84336e-09	-0.481207	2.29314e-20	3.40532e-18	-0.507409	1.4814e-07	2.52234e-06	0.592491
DDIT3	ENSG00000175197	0.00634716	0.0246716	-0.191257	0.00281581	0.00912507	-0.161342	2.60337e-06	2.97387e-05	0.654246
DENND2A	ENSG00000146966	0.00110296	0.00621131	-0.877834	0.0044946	0.0136498	-0.704485	9.86827e-11	4.42972e-09	3.19673
DESI2	ENSG00000121644	0.000598206	0.00385604	-0.163631	9.50844e-07	7.34922e-06	-0.19978	0.000472837	0.00237536	0.332681
DHTKD1	ENSG00000181192	0.00678095	0.0259853	-0.169027	0.00940642	0.0258248	-0.13814	2.29213e-07	3.70102e-06	0.930752
DHX29	ENSG00000067248	0.00319151	0.0144077	-0.146551	5.67149e-05	0.000288302	-0.162957	0.000256525	0.00143465	0.396838
DIAPH1	ENSG00000131504	0.00386346	0.0168286	-0.113544	2.36182e-10	3.8731e-09	-0.226246	0.00879716	0.0258312	0.216064
DIS3L	ENSG00000166938	8.66062e-14	4.46972e-11	-0.875522	1.03645e-19	1.35143e-17	-0.777964	1.58106e-05	0.000137742	0.479394
DKK1	ENSG00000107984	0.00018247	0.0014887	-0.192212	4.05599e-15	1.95934e-13	-0.463869	3.47061e-18	1.66015e-15	2.33489
DLC1	ENSG00000164741	1.22703e-10	1.70707e-08	-0.40498	8.82734e-19	8.52849e-17	-0.448974	0.000449619	0.00227816	0.327017
DLGAP5	ENSG00000126787	0.00225426	0.0109059	-0.18676	8.24594e-07	6.45114e-06	-0.234538	0.00666077	0.0206515	0.269845
DNMT1	ENSG00000130816	9.35533e-05	0.000885259	-0.199296	2.95923e-09	3.83361e-08	-0.230549	0.000121658	0.000765401	0.366904
DUSP1	ENSG00000120129	0.00359831	0.0158637	-0.118676	1.23327e-10	2.13828e-09	-0.231725	0.0172023	0.0444565	0.188813
DYRK3	ENSG00000143479	0.00788459	0.0291329	-0.207225	0.00064874	0.0025272	-0.232031	1.61564e-09	5.05738e-08	1.17726
E2F7	ENSG00000165891	8.1312e-07	1.99833e-05	-0.35386	1.56005e-13	5.20167e-12	-0.486719	0.000641921	0.00305816	0.460527
EBNA1BP2	ENSG00000117395	1.36783e-09	1.2434e-07	-0.41369	1.03301e-16	6.81787e-15	-0.49494	0.000313343	0.00168767	0.330457
EFTUD2	ENSG00000108883	3.56668e-05	0.000409366	-0.171907	9.42873e-10	1.35621e-08	-0.207565	0.00192606	0.00752866	0.262034
EIF2AK4	ENSG00000128829	1.05869e-06	2.43012e-05	-0.286513	9.58007e-11	1.70907e-09	-0.322714	1.12433e-08	2.73176e-07	0.795883
EIF2B3	ENSG00000070785	2.59849e-06	5.0823e-05	-0.41086	2.10318e-08	2.29305e-07	-0.405793	0.00447751	0.0150235	0.337427
EIF2S1	ENSG00000134001	1.78294e-05	0.000234005	-0.202819	2.62694e-10	4.23851e-09	-0.247285	0.00197674	0.00770119	0.287257
EIF5A2	ENSG00000163577	0.00038575	0.00270922	-0.250828	6.95572e-10	1.02064e-08	-0.424399	4.82384e-11	2.35154e-09	1.35523
ELAC2	ENSG00000006744	0.0010969	0.00619024	-0.14209	2.50196e-09	3.28905e-08	-0.235817	0.00233946	0.00884063	0.275143
ELOVL1	ENSG00000066322	0.00473037	0.019638	-0.132446	0.00806419	0.0226662	-0.0859127	0.00264913	0.0097735	0.265478
ELP1	ENSG00000070061	0.000728189	0.00451037	-0.16833	8.08658e-05	0.000395645	-0.161486	0.0029148	0.0105477	0.315773
EPB41L2	ENSG00000079819	0.000488793	0.00327753	-0.16234	5.54825e-06	3.58946e-05	-0.160264	2.41603e-05	0.000194848	0.450885
EPB41L3	ENSG00000082397	0.00333981	0.0149464	-0.266597	0.00475623	0.0143465	-0.218467	1.48164e-05	0.000130342	2.4239
EPG5	ENSG00000152223	2.29435e-05	0.000287121	-0.217411	1.82769e-12	4.77401e-11	-0.316388	1.63432e-08	3.83101e-07	0.867845
ERCC2	ENSG00000104884	6.74613e-08	2.60704e-06	-0.40929	1.62016e-17	1.24326e-15	-0.655711	1.17005e-12	1.00618e-10	1.24063
ETF1	ENSG00000120705	0.0015307	0.00808684	-0.140106	1.16368e-05	6.98728e-05	-0.15369	0.00812748	0.0242179	0.230446
ETS1	ENSG00000134954	1.32621e-09	1.21246e-07	-0.362701	6.79317e-22	1.26685e-19	-0.54953	2.57541e-07	4.10644e-06	0.577007
EVA1A	ENSG00000115363	0.000264719	0.00201486	-0.311233	1.64898e-07	1.49753e-06	-0.456005	8.1854e-05	0.000547858	0.570105
EXT1	ENSG00000182197	1.22623e-07	4.22811e-06	-0.299852	8.42725e-14	3.00347e-12	-0.332657	5.90851e-16	1.27382e-13	1.41393
FADS3	ENSG00000221968	0.00963474	0.0339862	-0.118938	1.11574e-12	3.07989e-11	-0.375793	6.84002e-06	6.73313e-05	0.498223
FAM107B	ENSG00000065809	7.18643e-07	1.83082e-05	-0.299983	0.00567411	0.0166791	-0.0921394	0.000958533	0.00424176	0.290037
FAM212B	ENSG00000197852	9.15663e-12	1.87817e-09	-0.57718	7.73627e-28	5.39453e-25	-1.13983	0.00206202	0.00798668	0.316047
FAM46B	ENSG00000158246	1.19969e-06	2.69465e-05	-0.523113	1.13183e-08	1.30404e-07	-0.515072	8.59866e-06	8.15993e-05	0.607372
FANCE	ENSG00000112039	0.00018743	0.00151987	-0.521628	2.11084e-06	1.49861e-05	-0.661225	0.00516599	0.0168821	0.530493
FANCG	ENSG00000221829	0.000683755	0.00428492	-0.218366	1.67036e-08	1.86425e-07	-0.36504	0.0174957	0.0450777	0.262868
FAS	ENSG00000026103	3.59696e-05	0.000411644	-0.237418	2.2643e-07	2.00745e-06	-0.228541	0.000857753	0.00387076	0.366592
FBL	ENSG00000105202	0.000182287	0.00148797	-0.209714	3.4199e-08	3.58252e-07	-0.235281	8.09662e-07	1.10932e-05	0.538655
FER	ENSG00000151422	0.000645036	0.00409633	-0.165597	2.80372e-07	2.4385e-06	-0.231853	0.0152524	0.0402602	0.263574
FGF1	ENSG00000113578	3.32844e-05	0.000385323	-0.389851	2.10353e-17	1.58387e-15	-1.23784	9.5307e-08	1.74505e-06	2.12591
FGF2	ENSG00000138685	2.07459e-13	9.76216e-11	-0.638297	1.12578e-27	7.52306e-25	-0.87843	1.60067e-09	5.03109e-08	0.732333
FHL2	ENSG00000115641	2.50285e-08	1.20289e-06	-0.277417	9.63763e-14	3.35289e-12	-0.295018	2.47097e-06	2.83744e-05	0.442138
FIGN	ENSG00000182263	0.00625472	0.0244012	-0.222992	2.08133e-05	0.000117495	-0.330212	0.0163319	0.0426389	0.331304
FJX1	ENSG00000179431	0.000328182	0.00238122	-0.27986	2.43077e-10	3.96589e-09	-0.499725	6.97279e-10	2.43681e-08	1.15374
FLI1	ENSG00000151702	5.06871e-05	0.00054099	-0.261522	7.56903e-07	5.96815e-06	-0.273406	1.15118e-07	2.04658e-06	0.731283
FMN2	ENSG00000155816	1.68132e-07	5.51217e-06	-0.658505	2.47226e-14	1.0011e-12	-1.06245	0.00503409	0.0165429	0.51168
FOSL1	ENSG00000175592	0.000264146	0.00201146	-0.228496	1.31913e-07	1.22079e-06	-0.251459	2.22337e-18	1.17356e-15	2.14054
FOXM1	ENSG00000111206	0.000454726	0.00309977	-0.147072	1.80277e-12	4.71662e-11	-0.273999	0.000326269	0.00174561	0.311468
FRMD6	ENSG00000139926	1.88185e-07	5.99756e-06	-0.254108	9.72857e-12	2.14617e-10	-0.250194	2.39002e-18	1.21947e-15	1.86116
GADD45A	ENSG00000116717	0.00493753	0.0203125	-0.156081	6.97179e-06	4.39864e-05	-0.190595	1.12063e-08	2.73176e-07	0.672914
GADD45B	ENSG00000099860	1.67505e-08	8.61706e-07	-0.561584	2.26871e-18	1.95621e-16	-0.841223	0.0107082	0.0302753	0.253852
GARS	ENSG00000106105	3.46683e-08	1.55803e-06	-0.291319	4.96019e-13	1.47045e-11	-0.289802	0.00215212	0.0082687	0.255777
GBE1	ENSG00000114480	0.000476001	0.00321195	-0.187064	0.00939672	0.0258056	-0.0972853	1.58403e-15	3.19036e-13	1.49463
GJC1	ENSG00000182963	0.007759	0.0287952	-0.137231	7.88881e-05	0.000386914	-0.174246	1.12345e-05	0.000103135	0.611298
GLIS3	ENSG00000107249	9.01131e-06	0.000138494	-0.278115	1.20218e-09	1.68683e-08	-0.324722	0.000207929	0.00119743	0.434305
GLUD1	ENSG00000148672	0.00182624	0.00924915	-0.170393	0.000295211	0.00125022	-0.160537	0.000265114	0.00147139	0.396712
GNB4	ENSG00000114450	2.43876e-06	4.817e-05	-0.360217	2.33564e-13	7.46846e-12	-0.511559	8.63625e-05	0.000571778	0.515038
GOT1	ENSG00000120053	3.23086e-07	9.43257e-06	-0.291632	6.84769e-08	6.75005e-07	-0.214321	0.0057457	0.0184226	0.251706
GRAMD2B	ENSG00000155324	0.0035176	0.0156025	-0.20669	3.68377e-07	3.15095e-06	-0.356614	3.96803e-05	0.00029847	0.728292
GSPT1	ENSG00000103342	7.75414e-05	0.000762967	-0.185523	7.4696e-13	2.14464e-11	-0.287933	0.000121623	0.000765401	0.334278
HBEGF	ENSG00000113070	0.000116793	0.00105153	-0.237407	3.94185e-07	3.3383e-06	-0.272412	0.00802515	0.0239783	0.280434
HMOX2	ENSG00000103415	0.00122577	0.00674849	-0.140544	0.000999955	0.00369437	-0.114471	7.18953e-05	0.000489547	0.412246
HNRNPL	ENSG00000104824	0.000187418	0.00151987	-0.172578	2.38198e-09	3.14807e-08	-0.239168	6.45397e-05	0.000448032	0.386302
HNRNPM	ENSG00000099783	0.0121789	0.0406616	-0.105064	4.40408e-05	0.000229774	-0.124976	0.00954292	0.0275506	0.218754
HSP90AB1	ENSG00000096384	2.89283e-11	5.15773e-09	-0.359969	2.76098e-22	5.60514e-20	-0.390289	0.00594317	0.0189192	0.186789
HSPA14	ENSG00000187522	2.29071e-05	0.000287121	-0.364063	3.19679e-06	2.18441e-05	-0.345126	0.000677248	0.00318114	0.450554
HSPE1	ENSG00000115541	0.00733368	0.0275556	-0.200537	1.20865e-05	7.22754e-05	-0.313696	0.00743207	0.022572	0.388794
HTR1D	ENSG00000179546	8.61447e-05	0.000826772	-0.660936	5.2587e-05	0.000270144	-0.486921	6.71487e-12	4.48841e-10	1.84887
HTR7P1	ENSG00000183935	0.00110132	0.00620744	-0.342865	0.000314125	0.00132056	-0.348002	0.00126966	0.00535095	0.660247
HYI	ENSG00000178922	1.00738e-06	2.33581e-05	-0.350551	1.25357e-10	2.1688e-09	-0.382765	0.00661424	0.0205363	0.278285
IGF2BP2	ENSG00000073792	2.73443e-09	2.11344e-07	-0.398934	7.04842e-12	1.6172e-10	-0.328796	4.5393e-07	6.72499e-06	0.575467
IGFBP3	ENSG00000146674	2.46559e-20	3.9447e-16	-1.17924	3.55971e-40	5.70907e-36	-1.67116	1.68477e-07	2.82772e-06	0.468996
IL11	ENSG00000095752	5.78378e-05	0.000601656	-0.552808	2.28763e-05	0.000127925	-0.446186	4.71587e-08	9.36261e-07	1.01496
IL7R	ENSG00000168685	2.27441e-09	1.8337e-07	-0.613335	4.20951e-21	7.03252e-19	-1.24524	1.31826e-06	1.67685e-05	0.953775
IQGAP3	ENSG00000183856	1.76949e-05	0.000232622	-0.275422	2.03722e-08	2.23481e-07	-0.28426	0.00486144	0.0160721	0.289861
KBTBD8	ENSG00000163376	0.00105513	0.00602866	-0.738665	3.59422e-05	0.000191891	-0.981743	0.0163515	0.0426684	0.988109
KCNK2	ENSG00000082482	0.00124775	0.00685296	-0.601668	4.0949e-05	0.000215204	-0.75384	1.52956e-10	6.5217e-09	3.27552
KIF1BP	ENSG00000198954	0.00286585	0.0131945	-0.155908	0.00149486	0.00525872	-0.132589	2.46374e-05	0.000198278	0.479
KIF2C	ENSG00000142945	0.00561807	0.0225951	-0.125595	7.18785e-07	5.72387e-06	-0.201249	0.00464577	0.0154863	0.271925
KIF4A	ENSG00000090889	0.00203884	0.0100833	-0.152278	1.87517e-06	1.35043e-05	-0.201724	0.00142909	0.00590581	0.325662
KPNA2	ENSG00000182481	2.30917e-06	4.62384e-05	-0.217024	5.24253e-15	2.45847e-13	-0.336523	0.00617634	0.019481	0.223281
KRTAP2-3	ENSG00000212724	0.000623388	0.00398624	-1.46914	7.13365e-06	4.48137e-05	-2.18335	8.02962e-10	2.75582e-08	6.27213
KTN1	ENSG00000126777	0.00197775	0.00982978	-0.147161	8.58884e-05	0.000417671	-0.1436	2.33561e-05	0.000189662	0.390606
LAYN	ENSG00000204381	2.62913e-07	7.95151e-06	-0.41589	3.37622e-14	1.30792e-12	-0.631527	3.33422e-10	1.29208e-08	1.09171
LBR	ENSG00000143815	0.000355469	0.00254004	-0.239386	2.0958e-08	2.28657e-07	-0.364056	0.00295608	0.0106618	0.373181
LETM1	ENSG00000168924	0.00895996	0.0321413	-0.141446	8.69101e-10	1.258e-08	-0.312987	6.00662e-05	0.000422922	0.455176
LETM2	ENSG00000165046	1.68594e-06	3.60125e-05	-0.409168	6.29218e-12	1.46464e-10	-0.562544	6.62184e-09	1.74159e-07	0.92488
LINC01111	ENSG00000254300	1.24255e-08	6.73883e-07	-1.4651	1.04138e-11	2.27854e-10	-1.8111	1.39838e-05	0.000124592	0.858618
LMO7	ENSG00000136153	3.81133e-07	1.08501e-05	-0.460658	3.65166e-15	1.79099e-13	-0.730378	1.46025e-05	0.000128682	0.578725
LOXL1-AS1	ENSG00000261801	8.84241e-05	0.000843588	-0.293862	0.0014735	0.00519156	-0.171951	3.28377e-09	9.41286e-08	0.772822
LRRC8D	ENSG00000171492	5.27447e-08	2.13097e-06	-0.325406	2.11349e-12	5.42339e-11	-0.300679	0.000354857	0.00186917	0.316632
LRRFIP2	ENSG00000093167	0.000263772	0.00200956	-0.257516	0.00115109	0.00417864	-0.189177	0.00627979	0.0197139	0.289095
MALT1	ENSG00000172175	9.70384e-08	3.51033e-06	-0.36479	2.26871e-15	1.17752e-13	-0.470073	0.00411487	0.0140375	0.263288
MAP2K1	ENSG00000169032	0.0018187	0.00922553	-0.148609	2.16154e-06	1.53258e-05	-0.196954	2.24508e-05	0.000184328	0.438043
MAP3K20	ENSG00000091436	4.13217e-05	0.000460737	-0.203519	5.13563e-10	7.74837e-09	-0.287077	0.000349302	0.00184613	0.399567
MAP7D3	ENSG00000129680	1.14211e-06	2.58453e-05	-0.356725	5.22648e-11	9.8847e-10	-0.396365	3.39956e-10	1.31407e-08	0.973417
MAPKAP1	ENSG00000119487	0.00460269	0.0192418	-0.109534	3.91915e-05	0.000207102	-0.129995	0.00024969	0.00140411	0.321387
MARCH4	ENSG00000144583	1.21775e-10	1.70707e-08	-0.729986	3.75144e-19	4.12093e-17	-0.94663	6.15974e-11	2.91973e-09	1.15914
MB21D2	ENSG00000180611	0.000207829	0.00165508	-0.26342	1.26069e-07	1.17348e-06	-0.347553	8.515e-08	1.57414e-06	0.835026
MGLL	ENSG00000074416	1.42744e-10	1.91913e-08	-0.525887	3.97575e-23	1.02844e-20	-0.735295	5.68536e-17	1.89186e-14	1.7154
MLLT3	ENSG00000171843	0.000489521	0.00327967	-0.234255	0.00253509	0.00833664	-0.175979	2.33843e-05	0.00018979	0.538783
MME	ENSG00000196549	0.00700323	0.0265678	-0.176306	0.000923752	0.0034542	-0.195919	7.01891e-20	7.89806e-17	3.15353
MOK	ENSG00000080823	5.56003e-12	1.38797e-09	-0.737679	1.42058e-19	1.79395e-17	-0.756383	1.10755e-14	1.84589e-12	1.4856
MPP5	ENSG00000072415	2.73982e-05	0.000330078	-0.210475	0.000918744	0.0034387	-0.111801	0.00552125	0.0178601	0.245204
MSANTD3	ENSG00000066697	0.00646117	0.0250478	-0.141532	0.00395473	0.0122302	-0.127942	0.003943	0.0135448	0.331001
MTCL1	ENSG00000168502	1.39035e-05	0.000192424	-0.357668	2.58425e-12	6.53725e-11	-0.589961	2.77294e-06	3.14411e-05	0.646647
MTHFD1	ENSG00000100714	2.13386e-06	4.31673e-05	-0.233218	9.03082e-11	1.62009e-09	-0.256875	1.26936e-07	2.23334e-06	0.555942
MTMR10	ENSG00000166912	0.0153558	0.0485528	-0.16536	0.0110606	0.0297384	-0.155011	9.98092e-05	0.000645449	0.538297
MYBBP1A	ENSG00000132382	0.00235405	0.0112998	-0.158667	3.93047e-11	7.71565e-10	-0.294841	0.0130205	0.0354762	0.230001
MYO6	ENSG00000196586	0.0105207	0.0363228	-0.134487	0.000430614	0.0017484	-0.155473	5.10107e-08	1.00363e-06	0.72771
NACA3P	ENSG00000121089	0.000403449	0.00281604	-0.51688	0.0188799	0.0465911	-0.280638	0.011704	0.0325082	0.789073
NALCN	ENSG00000102452	0.000225024	0.00177173	-0.846814	0.000462897	0.00186824	-0.661148	0.00377397	0.0130373	1.64819
NAV1	ENSG00000134369	3.58475e-05	0.000410834	-0.22403	1.54906e-14	6.51325e-13	-0.387126	1.18737e-14	1.93351e-12	1.54503
NAV3	ENSG00000067798	0.00254637	0.0120424	-0.169115	3.79503e-05	0.000201248	-0.19164	4.45952e-14	5.88465e-12	1.78603
NCBP1	ENSG00000136937	0.000197673	0.00158525	-0.184887	5.34711e-06	3.47054e-05	-0.181808	0.00824849	0.024526	0.233952
NCEH1	ENSG00000144959	3.73438e-11	6.42434e-09	-0.468621	7.54928e-20	1.01744e-17	-0.523339	1.26954e-14	2.02426e-12	1.27026
NEDD4L	ENSG00000049759	4.70552e-05	0.000514232	-0.205564	8.17225e-06	5.06048e-05	-0.166235	3.74481e-09	1.05371e-07	0.766837
NEGR1	ENSG00000172260	1.70611e-10	2.20129e-08	-0.938876	1.07817e-14	4.62347e-13	-0.912789	5.66029e-06	5.76852e-05	0.781104
NEXN	ENSG00000162614	4.8657e-05	0.000527414	-0.787316	0.000237894	0.00103341	-0.532105	4.44141e-11	2.186e-09	3.54381
NFASC	ENSG00000163531	0.000717594	0.0044551	-0.148584	8.74762e-08	8.42524e-07	-0.188655	3.64121e-13	3.76594e-11	1.25703
NLE1	ENSG00000073536	0.00991761	0.0347015	-0.134895	2.83557e-09	3.68831e-08	-0.331003	4.17606e-05	0.000312429	0.574685
NLN	ENSG00000123213	1.96315e-07	6.24422e-06	-0.366011	3.85943e-13	1.17211e-11	-0.469588	0.00970125	0.0279603	0.261655
NLRP3	ENSG00000162711	1.04038e-05	0.000154407	-0.955747	5.48315e-05	0.000279792	-0.727975	1.00392e-06	1.33037e-05	1.97597
NMT2	ENSG00000152465	3.78688e-08	1.66446e-06	-0.535619	5.7908e-13	1.69167e-11	-0.611357	8.76012e-18	3.72476e-15	2.21997
NOC2L	ENSG00000188976	0.000831131	0.00500273	-0.202785	4.20167e-05	0.000220145	-0.187446	0.00728798	0.0222137	0.255558
NOL10	ENSG00000115761	0.000527279	0.00348482	-0.201545	1.29263e-07	1.19902e-06	-0.286869	0.00626474	0.0196805	0.296909
NOL6	ENSG00000165271	0.000117249	0.00105299	-0.228736	1.49475e-13	5.00477e-12	-0.443318	0.00237343	0.00894608	0.359857
NOL9	ENSG00000162408	0.00142053	0.00761632	-0.205275	8.10764e-05	0.000396434	-0.22674	0.00789852	0.0236832	0.320696
NPM1	ENSG00000181163	3.99074e-08	1.72097e-06	-0.408999	1.77557e-10	3.00386e-09	-0.385211	0.00264158	0.00974869	0.311895
NPM1P39	ENSG00000225159	0.000410668	0.0028554	-0.382115	0.000102477	0.000489001	-0.32957	2.40999e-07	3.86684e-06	0.843013
NPPB	ENSG00000120937	5.30829e-13	2.0714e-10	-0.689514	7.25312e-24	2.07724e-21	-1.28613	2.25458e-06	2.63643e-05	0.526721
NR1D2	ENSG00000174738	0.0113955	0.0386264	-0.13023	0.0161285	0.0408897	-0.0940594	0.00418169	0.0142274	0.308522
NRDC	ENSG00000078618	0.000138901	0.0012071	-0.155023	1.23168e-06	9.27839e-06	-0.15243	0.0145872	0.0388865	0.200189
NRG1	ENSG00000157168	3.95962e-07	1.11728e-05	-0.492808	3.24425e-16	1.96345e-14	-0.982352	6.83355e-06	6.73109e-05	0.819025
NRIP1	ENSG00000180530	0.00966492	0.0340518	-0.103717	0.000681045	0.00263576	-0.107353	6.1129e-05	0.000428631	0.444856
NRXN3	ENSG00000021645	2.09678e-08	1.03219e-06	-0.723278	3.94265e-13	1.19081e-11	-0.926105	0.0130893	0.0356383	0.290457
NSD2	ENSG00000109685	0.00013475	0.00117963	-0.159621	3.74948e-10	5.84963e-09	-0.232759	0.00535982	0.0174262	0.251004
NSMAF	ENSG00000035681	6.13696e-05	0.000632229	-0.228576	0.0143172	0.0369601	-0.0971604	0.00753669	0.0228489	0.258764
NSUN2	ENSG00000037474	6.30464e-08	2.48443e-06	-0.334262	8.50605e-14	3.01814e-12	-0.38317	0.00757505	0.0229289	0.235807
NTMT1	ENSG00000148335	0.000840156	0.00504756	-0.219099	0.000218346	0.000959669	-0.219773	3.15275e-05	0.000245095	0.57932
ODC1	ENSG00000115758	9.51392e-11	1.39645e-08	-0.393966	2.47652e-16	1.5102e-14	-0.321966	0.000321441	0.00172279	0.295814
OPHN1	ENSG00000079482	1.07832e-08	6.01117e-07	-0.517334	4.59953e-13	1.37369e-11	-0.582162	4.11825e-08	8.37158e-07	0.949464
OR2W3	ENSG00000238243	3.19559e-06	5.95438e-05	-0.531442	1.10437e-12	3.05377e-11	-0.912113	2.31024e-09	6.87993e-08	1.37439
OSBPL3	ENSG00000070882	0.000265281	0.00201722	-0.156422	1.02679e-07	9.76733e-07	-0.191037	2.62532e-09	7.69842e-08	0.737661
OSBPL6	ENSG00000079156	0.00278804	0.012933	-0.415687	0.00724266	0.0206356	-0.344449	1.08356e-07	1.94444e-06	1.4931
OSBPL8	ENSG00000091039	0.0128341	0.0424066	-0.1254	3.80905e-06	2.56033e-05	-0.202162	0.0102796	0.0293017	0.296873
OXSR1	ENSG00000172939	0.00551134	0.0222273	-0.117702	8.91767e-06	5.47766e-05	-0.162456	0.00174556	0.00696359	0.300098
OXTR	ENSG00000180914	1.02346e-05	0.00015232	-0.230429	1.54776e-18	1.40243e-16	-0.530311	2.7378e-07	4.32035e-06	0.564582
PACSIN3	ENSG00000165912	0.00329523	0.01478	-0.253586	1.50894e-05	8.80017e-05	-0.319812	0.00648547	0.0202144	0.338104
PBX3	ENSG00000167081	0.00082102	0.00496054	-0.229796	1.73298e-06	1.25934e-05	-0.304598	6.57947e-09	1.73342e-07	0.886751
PDCD11	ENSG00000148843	1.6838e-05	0.000223376	-0.211402	1.19929e-12	3.28081e-11	-0.326298	0.000198957	0.00115445	0.38712
PDLIM2	ENSG00000120913	0.0131328	0.0431441	-0.179632	1.97569e-07	1.77116e-06	-0.273621	9.06332e-07	1.22016e-05	0.626709
PEAR1	ENSG00000187800	0.00387369	0.0168594	-0.188425	0.0013886	0.00492382	-0.16964	0.0168662	0.0437429	0.258366
PFAS	ENSG00000178921	0.000530306	0.00349583	-0.200027	2.51893e-09	3.30594e-08	-0.287213	0.00555145	0.0179312	0.278878
PFKP	ENSG00000067057	0.00153688	0.00810699	-0.153587	1.2751e-09	1.78136e-08	-0.251822	4.44421e-09	1.22132e-07	0.673418
PGAM5	ENSG00000247077	9.91902e-06	0.00014873	-0.268958	2.73417e-10	4.39385e-09	-0.315803	0.00829698	0.0246606	0.242641
PIGK	ENSG00000142892	0.0118747	0.0398704	-0.152838	0.00219317	0.00735244	-0.162913	0.0109555	0.0308604	0.288455
PLAUR	ENSG00000011422	0.0139814	0.0452352	-0.120518	0.000366156	0.0015139	-0.139806	2.30099e-09	6.86574e-08	0.823928
PLCB4	ENSG00000101333	1.66344e-12	5.4313e-10	-1.13795	1.02855e-20	1.60155e-18	-1.39442	2.67415e-11	1.47242e-09	1.12482
PLCL2	ENSG00000154822	0.0152717	0.0483731	-0.31904	0.00483162	0.0145438	-0.35345	1.40346e-05	0.000124824	1.55862
PLK2	ENSG00000145632	1.4824e-10	1.94401e-08	-0.414515	3.70901e-26	1.98284e-23	-0.719675	5.40239e-08	1.06018e-06	0.550184
PNP	ENSG00000198805	5.51073e-05	0.000578139	-0.305877	7.40065e-08	7.24171e-07	-0.362931	1.11183e-11	6.94646e-10	1.27933
POP1	ENSG00000104356	8.08923e-08	3.04517e-06	-0.420216	1.03736e-12	2.89342e-11	-0.485079	4.71845e-05	0.00034508	0.48813
POSTN	ENSG00000133110	1.15035e-05	0.000166106	-0.766845	3.92299e-05	0.000207168	-0.623818	2.82116e-16	6.85452e-14	2.64422
PPARD	ENSG00000112033	0.000636909	0.00405649	-0.198123	5.32856e-06	3.4599e-05	-0.230031	7.12207e-11	3.29358e-09	1.01109
PPIF	ENSG00000108179	8.39012e-07	2.04206e-05	-0.247749	3.43669e-11	6.8215e-10	-0.265422	0.000364518	0.00191347	0.335191
PPP2CB	ENSG00000104695	0.0136207	0.0443553	-0.112671	0.00368607	0.0115328	-0.11017	0.00612083	0.0193338	0.270447
PPRC1	ENSG00000148840	8.79843e-07	2.11997e-05	-0.259677	1.5188e-12	4.03957e-11	-0.333963	0.0115008	0.0320369	0.234709
PRDM4	ENSG00000110851	0.00661665	0.0255268	-0.130731	0.000392489	0.00161238	-0.140122	0.013635	0.0368618	0.244652
PRDX6	ENSG00000117592	1.95763e-09	1.63979e-07	-0.337492	1.09763e-22	2.41147e-20	-0.546442	0.000289442	0.00158074	0.315663
PRKCE	ENSG00000171132	9.09934e-05	0.000864492	-0.325293	3.79205e-14	1.44802e-12	-0.727492	0.0148658	0.0394438	0.408664
PRMT5	ENSG00000100462	8.8591e-06	0.000136736	-0.216974	2.02189e-08	2.21951e-07	-0.219932	4.62744e-07	6.81079e-06	0.536658
PRPF4	ENSG00000136875	2.36272e-06	4.70749e-05	-0.25606	6.49263e-10	9.56727e-09	-0.278555	0.0151577	0.0400379	0.211421
PRR5L	ENSG00000135362	0.00015259	0.00130411	-0.488239	1.48909e-09	2.0447e-08	-0.867321	0.000250754	0.00140848	0.910745
PSMC6	ENSG00000100519	0.0111404	0.0379466	-0.314982	0.00331458	0.0105213	-0.282542	0.0085469	0.0252222	0.466462
PSMD2	ENSG00000175166	0.000101011	0.000937398	-0.146805	3.26064e-11	6.4881e-10	-0.219056	1.06369e-08	2.61768e-07	0.586033
PSME3	ENSG00000131467	4.72539e-05	0.000516051	-0.179829	2.7504e-10	4.41214e-09	-0.229675	0.00718324	0.0219537	0.215342
PSTPIP2	ENSG00000152229	7.73866e-05	0.000761912	-0.252277	0.00135873	0.00483715	-0.163761	4.68689e-05	0.000343332	0.645998
PTPRM	ENSG00000173482	0.000689546	0.00431614	-0.271573	0.000408033	0.00166642	-0.260863	5.97337e-17	1.94541e-14	3.34741
PVR	ENSG00000073008	2.80539e-07	8.38941e-06	-0.303639	1.07948e-12	2.99527e-11	-0.345317	0.0156024	0.0410143	0.208833
RAB3B	ENSG00000169213	1.46674e-10	1.93937e-08	-0.585615	1.43401e-21	2.52733e-19	-0.730185	7.52432e-10	2.61167e-08	0.965584
RAB3GAP1	ENSG00000115839	0.000405791	0.00282906	-0.16045	0.000196662	0.000874913	-0.122095	0.0122019	0.0336105	0.221617
RANBP20P	ENSG00000259144	0.00112397	0.00628975	-0.383966	1.38507e-05	8.17286e-05	-0.512003	0.00033137	0.00176735	0.812169
RASA2	ENSG00000155903	0.000173664	0.00143589	-0.329686	0.000206442	0.000912097	-0.277015	0.000381035	0.00198587	0.522337
RASAL2	ENSG00000075391	1.72959e-07	5.61292e-06	-0.286781	1.22141e-16	7.96297e-15	-0.430319	6.47153e-06	6.4492e-05	0.568319
RBMS2	ENSG00000076067	2.08309e-06	4.25637e-05	-0.288026	0.000236214	0.00102695	-0.157986	0.0183901	0.0468849	0.20819
REPS1	ENSG00000135597	0.00650788	0.0252135	-0.165455	0.0114471	0.0306236	-0.127676	1.25754e-09	4.07823e-08	0.930976
RFLNB	ENSG00000183688	2.18491e-12	6.59555e-10	-0.718554	3.91908e-23	1.02844e-20	-0.963136	4.26935e-08	8.63288e-07	0.626948
RGMB	ENSG00000174136	0.000111021	0.00101094	-0.251164	8.92821e-07	6.94089e-06	-0.280889	3.77221e-14	5.20191e-12	1.64579
RGS20	ENSG00000147509	7.96822e-05	0.000778763	-0.540404	0.00099638	0.00368432	-0.380016	0.000310356	0.00167629	0.752886
RGS4	ENSG00000117152	3.33295e-05	0.000385566	-0.262334	7.7797e-15	3.5048e-13	-0.469248	5.90315e-22	3.06647e-18	3.0656
RGS7	ENSG00000182901	1.1555e-05	0.000166548	-1.83251	7.60779e-06	4.74393e-05	-1.7646	1.32339e-06	1.68109e-05	2.5795
RHOBTB3	ENSG00000164292	3.2152e-08	1.47393e-06	-0.409761	1.75645e-18	1.565e-16	-0.678787	3.0497e-14	4.36278e-12	1.60113
RIC8A	ENSG00000177963	0.00528168	0.0214362	-0.119046	1.83809e-06	1.32909e-05	-0.165327	0.0123267	0.0338994	0.228157
RIMS2	ENSG00000176406	0.000234051	0.00182129	-0.945737	6.8691e-07	5.50833e-06	-1.44334	0.000603367	0.00290524	1.54172
ROR1	ENSG00000185483	3.87372e-10	4.45868e-08	-0.421974	4.63565e-23	1.16166e-20	-0.715314	0.00105495	0.00458762	0.406974
RRAS2	ENSG00000133818	0.00185393	0.00936565	-0.155638	0.00110258	0.00403083	-0.129602	0.00310729	0.0110999	0.278954
RRP1	ENSG00000160214	0.00235343	0.0112998	-0.197607	0.000138032	0.000639074	-0.208723	0.00152664	0.00624485	0.361672
RRP12	ENSG00000052749	0.00215383	0.0105219	-0.15444	3.55277e-09	4.5037e-08	-0.285824	2.22776e-06	2.61105e-05	0.568856
RRP1B	ENSG00000160208	0.000526631	0.00348308	-0.177118	9.71417e-11	1.72914e-09	-0.327196	0.0110669	0.0311	0.244321
RRP9	ENSG00000114767	0.000235994	0.00183285	-0.216341	1.54594e-10	2.64044e-09	-0.408551	0.000411057	0.00211569	0.420259
RUSC2	ENSG00000198853	0.000293463	0.00217871	-0.198774	7.14006e-12	1.63463e-10	-0.349691	3.01931e-11	1.59919e-09	1.05089
SACS	ENSG00000151835	0.00481835	0.0199196	-0.149414	2.29214e-09	3.04316e-08	-0.319447	0.0028849	0.0104643	0.385754
SAMD4A	ENSG00000020577	4.30502e-06	7.61143e-05	-0.283523	1.50854e-06	1.11376e-05	-0.229988	4.55364e-08	9.09375e-07	0.797364
SCN9A	ENSG00000169432	1.38834e-06	3.04275e-05	-0.522168	3.33401e-13	1.03425e-11	-0.745198	0.00133966	0.00559667	0.473287
SDC1	ENSG00000115884	0.000302303	0.00223135	-0.19935	5.42586e-15	2.52232e-13	-0.376264	0.00297172	0.010698	0.252976
SEMA7A	ENSG00000138623	0.000161925	0.00136421	-0.309907	8.4732e-08	8.17868e-07	-0.45853	1.22696e-09	3.99596e-08	0.881766
SEPT11	ENSG00000138758	3.43738e-05	0.000396215	-0.20232	1.06132e-13	3.65266e-12	-0.383019	9.72854e-06	9.09126e-05	0.482108
SERPINB7	ENSG00000166396	8.20352e-05	0.000796409	-0.475706	4.79157e-09	5.99432e-08	-0.759781	7.23679e-08	1.36757e-06	1.45151
SERPINE2	ENSG00000135919	0.000319014	0.00232524	-0.1807	4.96981e-10	7.53364e-09	-0.301063	1.2269e-05	0.000111323	0.535794
SERTAD2	ENSG00000179833	0.000236458	0.00183556	-0.270357	6.76373e-06	4.28085e-05	-0.2847	4.84525e-07	7.09047e-06	0.789165
SFTA1P	ENSG00000225383	7.11817e-12	1.58308e-09	-0.70862	9.38603e-22	1.7106e-19	-0.971888	6.90027e-08	1.31208e-06	0.772816
SGTB	ENSG00000197860	0.00397466	0.0171727	-0.27385	0.000137736	0.00063826	-0.357064	0.000593282	0.00286536	0.659211
SH2D5	ENSG00000189410	0.000362421	0.00257399	-0.295535	4.12478e-11	8.04783e-10	-0.716399	5.49453e-11	2.65315e-09	1.53744
SLC1A5	ENSG00000105281	1.80516e-05	0.000236393	-0.230048	2.07353e-08	2.26689e-07	-0.223028	0.00107799	0.00466388	0.302034
SLC25A25	ENSG00000148339	0.000133505	0.00117102	-0.322984	2.54848e-10	4.13689e-09	-0.587198	0.0190003	0.0481359	0.322195
SLC25A3	ENSG00000075415	0.00454186	0.0190273	-0.104045	0.0114277	0.0305956	-0.064438	0.000245179	0.00138282	0.296191
SLC25A43	ENSG00000077713	0.0053507	0.0216614	-0.171474	0.00604757	0.0176315	-0.146021	0.0150043	0.0397285	0.285965
SLC28A3	ENSG00000197506	0.0109536	0.0374858	-0.496385	0.00254181	0.0083553	-0.598572	1.39194e-06	1.75345e-05	3.01482
SLC2A1	ENSG00000117394	0.000149508	0.0012834	-0.210624	6.08257e-07	4.93436e-06	-0.241859	2.53848e-05	0.000203224	0.455161
SLC38A1	ENSG00000111371	1.05086e-08	5.91995e-07	-0.306502	8.63388e-16	4.77483e-14	-0.362621	2.67855e-08	5.77473e-07	0.686009
SLC41A1	ENSG00000133065	9.17256e-06	0.000140164	-0.295875	1.89064e-10	3.16846e-09	-0.375577	5.09712e-08	1.00363e-06	0.75762
SLC7A11	ENSG00000151012	1.39748e-07	4.69713e-06	-0.41669	2.92141e-11	5.84938e-10	-0.382375	1.74293e-05	0.000149378	0.535686
SMC1A	ENSG00000072501	0.0103666	0.035907	-0.100261	3.74359e-06	2.52056e-05	-0.157007	0.0157418	0.0413026	0.227561
SMS	ENSG00000102172	1.16895e-06	2.64152e-05	-0.436811	6.54042e-11	1.21266e-09	-0.444902	1.24333e-06	1.59862e-05	0.647091
SMURF2	ENSG00000108854	1.72501e-09	1.48378e-07	-0.383618	3.08532e-21	5.20868e-19	-0.604497	3.257e-10	1.27506e-08	0.823672
SNU13	ENSG00000100138	7.32138e-05	0.000730267	-0.199752	1.15253e-06	8.76864e-06	-0.193743	0.00596143	0.0189602	0.247265
SPIRE1	ENSG00000134278	8.24362e-05	0.000798847	-0.192666	0.00441265	0.0134263	-0.1007	0.000280278	0.00154269	0.390404
SRF	ENSG00000112658	0.00260341	0.0122362	-0.151716	0.00102454	0.00377477	-0.129477	0.00269289	0.00989441	0.319357
SRM	ENSG00000116649	3.19696e-06	5.95438e-05	-0.356328	8.74124e-14	3.08793e-12	-0.410445	5.57747e-06	5.69162e-05	0.455831
STARD13	ENSG00000133121	4.14036e-09	2.94407e-07	-0.507789	1.89733e-15	9.94426e-14	-0.598716	3.33326e-08	6.98934e-07	0.761831
STC2	ENSG00000113739	3.79814e-11	6.46452e-09	-0.97244	3.68695e-18	3.09588e-16	-1.20811	1.99498e-05	0.000167327	0.703411
STK4	ENSG00000101109	0.000639858	0.00407203	-0.15466	1.29912e-09	1.80549e-08	-0.262333	6.40213e-07	8.96999e-06	0.599574
STMN1	ENSG00000117632	8.30256e-07	2.03108e-05	-0.295916	3.93428e-13	1.19053e-11	-0.395956	5.1459e-07	7.45207e-06	0.583608
STX3	ENSG00000166900	0.00108408	0.00614827	-0.157614	0.00100041	0.00369522	-0.112448	9.99974e-07	1.32985e-05	0.519623
STXBP6	ENSG00000168952	4.4637e-17	2.75448e-13	-1.09086	1.29503e-31	2.5962e-28	-1.49506	5.94504e-06	6.02255e-05	0.507269
SUPT16HP1	ENSG00000256238	0.00302784	0.0137895	-0.228826	0.000398108	0.00163129	-0.244662	0.0116675	0.0324246	0.310681
SWAP70	ENSG00000133789	0.00906298	0.0324236	-0.139423	6.62075e-05	0.000329762	-0.185374	1.34522e-06	1.7074e-05	0.639336
SYDE1	ENSG00000105137	0.000583733	0.00378716	-0.2232	4.90907e-09	6.11746e-08	-0.351911	2.69011e-07	4.26268e-06	0.668493
TANGO6	ENSG00000103047	0.00587784	0.0232886	-0.169921	3.08668e-09	3.98906e-08	-0.407784	1.38502e-07	2.38476e-06	0.854199
TBC1D2	ENSG00000095383	0.0152105	0.0482174	-0.137693	4.16876e-08	4.27758e-07	-0.237158	2.86864e-06	3.22632e-05	0.520107
TCHP	ENSG00000139437	0.00165945	0.00859763	-0.239369	0.000230271	0.00100574	-0.244902	7.99226e-06	7.69903e-05	0.611696
TCOF1	ENSG00000070814	0.000443757	0.00303405	-0.172747	1.7707e-13	5.81937e-12	-0.341618	0.00325783	0.0115515	0.278379
TEX10	ENSG00000136891	0.00177864	0.00907993	-0.197676	5.09004e-05	0.000262152	-0.218885	0.00729101	0.0222185	0.300261
THBS1	ENSG00000137801	1.14425e-13	5.54751e-11	-0.986428	6.34342e-28	4.84456e-25	-1.56281	1.6438e-05	0.000142721	0.569978
THSD1	ENSG00000136114	2.99231e-05	0.000352274	-0.240919	2.69793e-06	1.87232e-05	-0.206582	0.00118347	0.00505593	0.311341
TIMP3	ENSG00000100234	5.69403e-06	9.53915e-05	-0.20043	1.26868e-15	6.8279e-14	-0.331508	7.97256e-07	1.09745e-05	0.474893
TJP2	ENSG00000119139	2.05042e-05	0.000262019	-0.19398	0.0119954	0.0318777	-0.0713796	9.09318e-10	3.06584e-08	0.736101
TNFRSF10D	ENSG00000173530	6.59153e-05	0.000670901	-0.21111	7.46618e-09	8.96276e-08	-0.266514	5.22535e-07	7.5457e-06	0.633075
TNFSF18	ENSG00000120337	9.40742e-06	0.000142528	-1.33345	2.19172e-08	2.3831e-07	-1.79636	4.98964e-12	3.47166e-10	3.03814
TOMM34	ENSG00000025772	8.46039e-08	3.14393e-06	-0.308734	5.14382e-13	1.52208e-11	-0.345754	2.25186e-09	6.75866e-08	0.739292
TPX2	ENSG00000088325	0.000416006	0.00288125	-0.143335	6.35421e-10	9.40986e-09	-0.214413	0.0151464	0.0400216	0.187976
TRAM2	ENSG00000065308	0.000189714	0.00153527	-0.172491	1.60945e-13	5.33313e-12	-0.323402	1.74407e-11	1.02285e-09	1.00776
TRIM58	ENSG00000162722	3.43092e-14	2.28714e-11	-0.695307	1.55518e-28	1.31273e-25	-1.00055	4.54919e-14	5.95167e-12	1.47711
TRMT1	ENSG00000104907	0.0123838	0.0411909	-0.186381	0.000174379	0.00078594	-0.218093	0.00619812	0.0195318	0.300413
TRPC4	ENSG00000133107	6.8975e-06	0.000110796	-0.306571	4.6847e-11	8.95508e-10	-0.39726	7.91675e-14	9.74897e-12	1.69737
TTPAL	ENSG00000124120	2.5387e-05	0.000310088	-0.243402	1.72865e-12	4.53751e-11	-0.382817	5.50024e-09	1.48749e-07	0.799513
TUBA1C	ENSG00000167553	0.000720473	0.0044695	-0.130798	1.22055e-06	9.20322e-06	-0.152725	2.28187e-05	0.000186584	0.405226
TUBB6	ENSG00000176014	0.000492906	0.00329543	-0.156799	9.10503e-13	2.56621e-11	-0.295336	1.71201e-07	2.86402e-06	0.518241
TXNRD1	ENSG00000198431	1.95347e-11	3.67689e-09	-0.380541	2.68626e-19	3.09945e-17	-0.314169	1.16291e-12	1.00569e-10	0.873681
U2AF2	ENSG00000063244	0.00192843	0.00964757	-0.142905	1.67675e-06	1.2229e-05	-0.160021	0.00389405	0.0133929	0.227164
UAP1	ENSG00000117143	2.44936e-15	3.56248e-12	-0.704156	1.38727e-28	1.23605e-25	-0.804501	4.02316e-11	2.0125e-09	0.785414
UBASH3B	ENSG00000154127	0.00113906	0.00635639	-0.209484	9.69362e-13	2.7132e-11	-0.538458	1.49427e-12	1.23637e-10	1.64321
UBE3D	ENSG00000118420	0.00945723	0.0335032	-0.439442	0.000383809	0.00158077	-0.556904	0.00273817	0.0100247	0.883593
UGCG	ENSG00000148154	3.0441e-09	2.27025e-07	-0.364073	4.20012e-15	2.02287e-13	-0.365916	0.000142877	0.000874456	0.340372
URB1	ENSG00000142207	0.0109265	0.0374469	-0.124922	1.16474e-09	1.64582e-08	-0.298145	0.000288926	0.00157999	0.422996
UTP14A	ENSG00000156697	0.000335022	0.00241957	-0.210322	1.27973e-06	9.60873e-06	-0.251867	0.0146722	0.0390724	0.259138
UTP18	ENSG00000011260	0.00329142	0.0147754	-0.179589	4.67973e-06	3.07723e-05	-0.264228	0.00141532	0.00585838	0.3497
VDAC2	ENSG00000165637	0.00248874	0.0118363	-0.192056	0.00415981	0.0127758	-0.143342	0.000197221	0.00114568	0.500981
WDR46	ENSG00000227057	0.00287617	0.0132267	-0.147478	1.549e-08	1.7397e-07	-0.274249	0.0012598	0.00531818	0.303408
WNT5B	ENSG00000111186	1.97325e-06	4.07881e-05	-0.553892	6.33158e-13	1.83627e-11	-0.866935	5.87773e-19	3.4604e-16	3.66174
XPO5	ENSG00000124571	1.68237e-06	3.59842e-05	-0.246628	2.70734e-14	1.07476e-12	-0.357026	0.00664303	0.0206174	0.242938
XPO6	ENSG00000169180	1.58697e-08	8.24351e-07	-0.348602	1.18024e-15	6.39484e-14	-0.418356	2.48215e-06	2.84815e-05	0.473405
YME1L1	ENSG00000136758	0.0149812	0.0477174	-0.0953011	0.000586752	0.00231496	-0.108039	0.000402005	0.00207538	0.317874
YRDC	ENSG00000196449	2.20856e-07	6.88788e-06	-0.470093	3.78863e-10	5.89923e-09	-0.478611	0.016669	0.0433563	0.300047
ZDHHC18	ENSG00000204160	0.00124883	0.00685579	-0.191558	6.15699e-06	3.93253e-05	-0.233392	0.00599113	0.0190248	0.335684
ZHX3	ENSG00000174306	0.000855683	0.00512353	-0.174013	2.02217e-06	1.44461e-05	-0.200732	0.000417334	0.00214159	0.381643
ZNF106	ENSG00000103994	0.0123083	0.0409826	-0.122141	6.08762e-06	3.89598e-05	-0.182973	0.000135213	0.00083692	0.502479
ZNF185	ENSG00000147394	2.02838e-06	4.17658e-05	-0.2834	5.89809e-10	8.7994e-09	-0.292574	7.44439e-08	1.39989e-06	0.649253
ZNF502	ENSG00000196653	0.012578	0.0417193	-0.376848	0.00373481	0.0116467	-0.388243	0.0101448	0.0289768	0.530186
ZNF544	ENSG00000198131	0.00194841	0.00971411	-0.169521	7.91674e-06	4.91555e-05	-0.217157	0.00861658	0.0254033	0.262077
ZNF788	ENSG00000214189	7.64442e-05	0.000755891	-0.483885	1.3062e-05	7.74414e-05	-0.480964	2.40728e-06	2.78731e-05	0.839657
ZW10	ENSG00000086827	0.00184603	0.00933162	-0.168296	4.65244e-06	3.06179e-05	-0.220242	0.0138775	0.037359	0.256896
